# Subcellular mRNA localization patterns across tissues resolved with spatial transcriptomics

**DOI:** 10.1101/2025.09.07.674688

**Authors:** Roy Novoselsky, Ofra Golani, Tal Barkai, Merav Kedmi, Inna Goliand, Michal Fine, Ilan Kent, Ido Nachmany, Shalev Itzkovitz

## Abstract

Subcellular RNA localization, including nuclear retention and apical-basal compartmentalization in polarized epithelia plays a central role in post-transcriptional regulation. However, methods for high-throughput mapping of mRNA localization within intact tissue sections remain limited. Here, we apply high-resolution spatial transcriptomics (VisiumHD) to systematically resolve intracellular mRNA localization across diverse mammalian tissues. We introduce a computational approach that extracts subcellular features from spatial data and quantifies transcript localization patterns. Using this framework, we map apical-basal mRNA localization and nuclear retention in gastrointestinal epithelia and in liver hepatocytes. Our analyses reveal conserved and tissue-specific localization signatures that can be readily obtained from standard high-definition spatial transcriptomics experiments. This approach broadens the scope of spatial transcriptomics by enabling routine investigation of intracellular RNA distributions in both healthy and diseased tissues.
