## Supplementary table 3 for "Subcellular mRNA localization patterns across tissues resolved with spatial transcriptomics"

### Sheet: Mean results
method	obj_f1	AP_0.5	AJI	average_obj_IoU	n_matched_cells	obj_precision	obj_recall	gt_n_images_total	gt_total_cells_total	model_details
description	Object-level F1 score using one-to-one GT–prediction matching at IoU ≥ 0.5.	Average Precision at IoU ≥ 0.5 (Cellpose-style instance detection metric).	Aggregated Jaccard Index measuring global overlap of matched and unmatched instances.	Mean IoU of all matched GT–prediction cell pairs in the image.		Fraction of predicted cells that correctly match a GT cell (IoU ≥ 0.5).	Fraction of GT cells that are correctly matched by a prediction (IoU ≥ 0.5).
cellpose_custom	0.868166	0.770461	0.726047	0.784193	63	0.918856	0.826096	20	1533	Cellpose custom model - trained using cellpose3 - accept two channels (Membrane + DAPI) , run using QuPath Cellpose extension with diameter=50 pixels (=16.1 um)
cellpose_cyto3	0.616598	0.456338	0.46725	0.686377	45.3	0.645605	0.59551	20	1533	Cellpose "Cyto3" Cytoplasm model as delivered with cellpose3 (3.1.1.2) - accept two channels (Membrane + DAPI), run using QuPath Cellpose extension with diameter=50 pixels
cellpose_nuc	0.423348	0.270274	0.31171	0.685558	30.5	0.458654	0.398119	20	1533	Cellpose "Nucleus" model as delivered with cellpose3 , accept single DAPI channel , using QuPath Cellpose extension, with diameter=21 pixels (=6.7 um), cellExpansion=5um
stardist	0.209196	0.11979	0.18692	0.628952	25	0.166322	0.318904	20	1533	Stardist dsb2018_heavy_augment model as delivered with Stardist (and converted for QuPath), accept single DAPI channel , using QuPath Stardist extension, with cellExpansion=5um,

### Sheet: Full results
#
image	method	AP_0.5	AJI	obj_f1	avg_cell_iou	n_matched_cells	obj_precision	obj_recall	gt_cells	pred_cells	pix_precision	pix_recall	pix_f1	AP_0.75	AP_0.9	boundary_precision	boundary_recall	boundary_f1	iou_match_thresh	tp@0p25	fp@0p25	fn@0p25	f1@0p25	tp@0p5	fp@0p5	fn@0p5	f1@0p5	tp@0p75	fp@0p75	fn@0p75	f1@0p75	tp@0p9	fp@0p9	fn@0p9	f1@0p9	gt_n_images_total	gt_total_cells_total
liver_rep_1_region_0.tif	cellpose_custom	0.821053	0.791466	0.901734	0.845213	78	0.962963	0.847826	92	81	0.87697	0.910217	0.893284	0.679612	0.0880503	0.549571	0.180657	0.271926	0.5	78	3	14	0.901734	78	3	14	0.901734	70	11	22	0.809249	14	67	78	0.16185	20	1533
liver_rep_1_region_1.tif	cellpose_custom	0.790123	0.728666	0.882759	0.755035	64	0.927536	0.842105	76	69	0.777446	0.959734	0.859026	0.367925	0	0.19968	0.0723047	0.106166	0.5	66	3	10	0.910345	64	5	12	0.882759	39	30	37	0.537931	0	69	76	0	20	1533
liver_rep_1_region_2.tif	cellpose_custom	0.802198	0.760049	0.890244	0.785118	73	0.924051	0.858824	85	79	0.808821	0.978396	0.885564	0.518519	0.00613497	0.275981	0.101083	0.14797	0.5	76	3	9	0.926829	73	6	12	0.890244	56	23	29	0.682927	1	78	84	0.0121951	20	1533
liver_rep_1_region_3.tif	cellpose_custom	0.591837	0.622836	0.74359	0.772899	58	0.935484	0.617021	94	62	0.853957	0.764777	0.80691	0.333333	0.012987	0.366652	0.0975191	0.154062	0.5	61	1	33	0.782051	58	4	36	0.74359	39	23	55	0.5	2	60	92	0.025641	20	1533
liver_rep_1_region_4.tif	cellpose_custom	0.65	0.648085	0.787879	0.757437	65	0.844156	0.738636	88	77	0.780615	0.936681	0.851556	0.330645	0.00609756	0.265251	0.0930591	0.13778	0.5	74	3	14	0.89697	65	12	23	0.787879	41	36	47	0.49697	1	76	87	0.0121212	20	1533
liver_rep_1_region_5.tif	cellpose_custom	0.666667	0.638704	0.8	0.730961	54	0.84375	0.760563	71	64	0.753663	0.95946	0.8442	0.216216	0	0.198628	0.0728068	0.106556	0.5	59	5	12	0.874074	54	10	17	0.8	24	40	47	0.355556	0	64	71	0	20	1533
liver_rep_1_region_6.tif	cellpose_custom	0.734177	0.684434	0.846715	0.787809	58	0.920635	0.783784	74	63	0.807172	0.92179	0.860682	0.427083	0.00735294	0.271491	0.0914874	0.136857	0.5	62	1	12	0.905109	58	5	16	0.846715	41	22	33	0.59854	1	62	73	0.0145985	20	1533
liver_rep_1_region_7.tif	cellpose_custom	0.707317	0.694144	0.828571	0.769426	58	0.935484	0.74359	78	62	0.816677	0.887926	0.850813	0.386139	0.00719424	0.262845	0.0848301	0.128264	0.5	59	3	19	0.842857	58	4	20	0.828571	39	23	39	0.557143	1	61	77	0.0142857	20	1533
liver_rep_1_region_8.tif	cellpose_custom	0.778947	0.752761	0.87574	0.788393	74	0.91358	0.840909	88	81	0.8203	0.968118	0.8881	0.508929	0.011976	0.297246	0.105802	0.156057	0.5	79	2	9	0.934911	74	7	14	0.87574	57	24	31	0.674556	2	79	86	0.0236686	20	1533
liver_rep_1_region_9.tif	cellpose_custom	0.835294	0.782034	0.910256	0.822122	71	0.898734	0.922078	77	79	0.829834	0.97935	0.898413	0.677419	0.0263158	0.342483	0.129569	0.18801	0.5	72	7	5	0.923077	71	8	6	0.910256	63	16	14	0.807692	4	75	73	0.0512821	20	1533
liver_rep_2_region_0.tif	cellpose_custom	0.838235	0.727858	0.912	0.751909	57	0.919355	0.904762	63	62	0.772247	0.993246	0.868915	0.420455	0	0.193704	0.0745095	0.107622	0.5	59	3	4	0.944	57	5	6	0.912	37	25	26	0.592	0	62	63	0	20	1533
liver_rep_2_region_1.tif	cellpose_custom	0.72093	0.727922	0.837838	0.815365	62	0.849315	0.826667	75	73	0.819331	0.973052	0.8896	0.557895	0.0136986	0.306353	0.110601	0.162527	0.5	67	6	8	0.905405	62	11	13	0.837838	53	20	22	0.716216	2	71	73	0.027027	20	1533
liver_rep_2_region_2.tif	cellpose_custom	0.756098	0.680717	0.861111	0.743647	62	0.939394	0.794872	78	66	0.75355	0.935861	0.834869	0.371429	0	0.173786	0.0619579	0.0913483	0.5	64	2	14	0.888889	62	4	16	0.861111	39	27	39	0.541667	0	66	78	0	20	1533
liver_rep_2_region_3.tif	cellpose_custom	0.761905	0.681122	0.864865	0.741376	64	0.969697	0.780488	82	66	0.766605	0.89862	0.82738	0.309735	0	0.187249	0.0629122	0.0941813	0.5	65	1	17	0.878378	64	2	18	0.864865	35	31	47	0.472973	0	66	82	0	20	1533
liver_rep_2_region_4.tif	cellpose_custom	0.850575	0.747838	0.919255	0.793193	74	0.948718	0.891566	83	78	0.785956	0.973589	0.869768	0.578431	0.0125786	0.274626	0.103225	0.15005	0.5	76	2	7	0.944099	74	4	9	0.919255	59	19	24	0.732919	2	76	81	0.0248447	20	1533
liver_rep_2_region_5.tif	cellpose_custom	0.888889	0.822737	0.941176	0.828784	56	0.949153	0.933333	60	59	0.863474	0.972602	0.914795	0.7	0.0438596	0.372348	0.131725	0.194605	0.5	56	3	4	0.941176	56	3	4	0.941176	49	10	11	0.823529	5	54	55	0.0840336	20	1533
liver_rep_2_region_6.tif	cellpose_custom	0.84	0.776052	0.913043	0.788455	63	0.954545	0.875	72	66	0.820154	0.978124	0.892201	0.516484	0.0222222	0.311347	0.110794	0.163431	0.5	65	1	7	0.942029	63	3	9	0.913043	47	19	25	0.681159	3	63	69	0.0434783	20	1533
liver_rep_2_region_7.tif	cellpose_custom	0.704918	0.717514	0.826923	0.787383	43	0.86	0.796296	54	50	0.790645	0.983336	0.876526	0.444444	0.0196078	0.2139	0.0786997	0.115064	0.5	47	3	7	0.903846	43	7	11	0.826923	32	18	22	0.615385	2	48	52	0.0384615	20	1533
liver_rep_2_region_8.tif	cellpose_custom	0.864865	0.749875	0.927536	0.776727	64	0.941176	0.914286	70	68	0.813253	0.980351	0.889018	0.533333	0.00729927	0.294061	0.108746	0.158776	0.5	65	3	5	0.942029	64	4	6	0.927536	48	20	22	0.695652	1	67	69	0.0144928	20	1533
liver_rep_2_region_9.tif	cellpose_custom	0.805195	0.786132	0.892086	0.842608	62	0.939394	0.849315	73	66	0.856159	0.932154	0.892542	0.695122	0.0451128	0.392172	0.130405	0.195727	0.5	63	3	10	0.906475	62	4	11	0.892086	57	9	16	0.820144	6	60	67	0.0863309	20	1533
liver_rep_1_region_0.tif	cellpose_cyto3	0.484127	0.497676	0.652406	0.705318	61	0.642105	0.663043	92	95	0.675853	0.899119	0.771661	0.147239	0	0.28208	0.118177	0.16657	0.5	73	22	19	0.780749	61	34	31	0.652406	24	71	68	0.256684	0	95	92	0	20	1533
liver_rep_1_region_1.tif	cellpose_cyto3	0.515789	0.517326	0.680556	0.67543	49	0.720588	0.644737	76	68	0.647938	0.950626	0.770625	0.0510949	0	0.153365	0.0623571	0.0886641	0.5	61	7	15	0.847222	49	19	27	0.680556	7	61	69	0.0972222	0	68	76	0	20	1533
liver_rep_1_region_2.tif	cellpose_cyto3	0.354839	0.404188	0.52381	0.686671	44	0.53012	0.517647	85	83	0.609145	0.794414	0.689551	0.0566038	0	0.178454	0.075244	0.105855	0.5	57	26	28	0.678571	44	39	41	0.52381	9	74	76	0.107143	0	83	85	0	20	1533
liver_rep_1_region_3.tif	cellpose_cyto3	0.1	0.100887	0.181818	0.608014	12	0.315789	0.12766	94	38	0.706638	0.202922	0.3153	0.00763359	0	0.190249	0.0216174	0.0388234	0.5	23	15	71	0.348485	12	26	82	0.181818	1	37	93	0.0151515	0	38	94	0	20	1533
liver_rep_1_region_4.tif	cellpose_cyto3	0.428571	0.458714	0.6	0.658443	51	0.621951	0.579545	88	82	0.637602	0.944672	0.76134	0.030303	0	0.162283	0.0680236	0.0958643	0.5	70	12	18	0.823529	51	31	37	0.6	5	77	83	0.0588235	0	82	88	0	20	1533
liver_rep_1_region_5.tif	cellpose_cyto3	0.428571	0.432255	0.6	0.657777	42	0.608696	0.591549	71	69	0.61571	0.871692	0.721674	0.0294118	0	0.150485	0.0625388	0.0883577	0.5	54	15	17	0.771429	42	27	29	0.6	4	65	67	0.0571429	0	69	71	0	20	1533
liver_rep_1_region_6.tif	cellpose_cyto3	0.4	0.406356	0.571429	0.660921	40	0.606061	0.540541	74	66	0.61633	0.865731	0.720046	0.0606061	0	0.152692	0.0598516	0.0859951	0.5	55	11	19	0.785714	40	26	34	0.571429	8	58	66	0.114286	0	66	74	0	20	1533
liver_rep_1_region_7.tif	cellpose_cyto3	0.386792	0.428086	0.557823	0.657755	41	0.594203	0.525641	78	69	0.613545	0.911744	0.733495	0.0352113	0	0.142433	0.0596704	0.0841057	0.5	58	11	20	0.789116	41	28	37	0.557823	5	64	73	0.0680272	0	69	78	0	20	1533
liver_rep_1_region_8.tif	cellpose_cyto3	0.522936	0.52196	0.686747	0.701157	57	0.730769	0.647727	88	78	0.67825	0.999711	0.808188	0.121622	0	0.20279	0.0837147	0.118508	0.5	75	3	13	0.903614	57	21	31	0.686747	18	60	70	0.216867	0	78	88	0	20	1533
liver_rep_1_region_9.tif	cellpose_cyto3	0.542857	0.546055	0.703704	0.730549	57	0.670588	0.74026	77	85	0.678803	0.973692	0.799936	0.218045	0	0.172539	0.0783766	0.107789	0.5	69	16	8	0.851852	57	28	20	0.703704	29	56	48	0.358025	0	85	77	0	20	1533
liver_rep_2_region_0.tif	cellpose_cyto3	0.618421	0.584293	0.764228	0.692333	47	0.783333	0.746032	63	60	0.703561	0.947197	0.8074	0.12844	0	0.184311	0.074299	0.105906	0.5	53	7	10	0.861789	47	13	16	0.764228	14	46	49	0.227642	0	60	63	0	20	1533
liver_rep_2_region_1.tif	cellpose_cyto3	0.440367	0.488974	0.611465	0.68865	48	0.585366	0.64	75	82	0.66167	0.955772	0.781983	0.0902778	0	0.190943	0.0820084	0.114738	0.5	63	19	12	0.802548	48	34	27	0.611465	13	69	62	0.165605	0	82	75	0	20	1533
liver_rep_2_region_2.tif	cellpose_cyto3	0.505376	0.497226	0.671429	0.680509	47	0.758065	0.602564	78	62	0.64912	0.925738	0.763135	0.0687023	0	0.158352	0.0611752	0.0882554	0.5	58	4	20	0.828571	47	15	31	0.671429	9	53	69	0.128571	0	62	78	0	20	1533
liver_rep_2_region_3.tif	cellpose_cyto3	0.390476	0.42532	0.561644	0.669158	41	0.640625	0.5	82	64	0.655002	0.788567	0.715605	0.0503597	0	0.176253	0.0597713	0.0892694	0.5	54	10	28	0.739726	41	23	41	0.561644	7	57	75	0.0958904	0	64	82	0	20	1533
liver_rep_2_region_4.tif	cellpose_cyto3	0.607843	0.574773	0.756098	0.746669	62	0.765432	0.746988	83	81	0.705944	0.961114	0.814	0.261538	0	0.220803	0.0904776	0.128358	0.5	73	8	10	0.890244	62	19	21	0.756098	34	47	49	0.414634	0	81	83	0	20	1533
liver_rep_2_region_5.tif	cellpose_cyto3	0.455696	0.451479	0.626087	0.702145	36	0.654545	0.6	60	55	0.675368	0.843084	0.749964	0.138614	0	0.208348	0.0801592	0.115775	0.5	48	7	12	0.834783	36	19	24	0.626087	14	41	46	0.243478	0	55	60	0	20	1533
liver_rep_2_region_6.tif	cellpose_cyto3	0.488636	0.504083	0.656489	0.676069	43	0.728814	0.597222	72	59	0.654616	0.897649	0.757107	0.10084	0	0.203385	0.0768797	0.111582	0.5	53	6	19	0.80916	43	16	29	0.656489	12	47	60	0.183206	0	59	72	0	20	1533
liver_rep_2_region_7.tif	cellpose_cyto3	0.3	0.365951	0.461538	0.724158	24	0.48	0.444444	54	50	0.675734	0.588637	0.629186	0.106383	0	0.214029	0.0646395	0.0992916	0.5	28	22	26	0.538462	24	26	30	0.461538	10	40	44	0.192308	0	50	54	0	20	1533
liver_rep_2_region_8.tif	cellpose_cyto3	0.573034	0.553732	0.728571	0.686567	51	0.728571	0.728571	70	70	0.687999	0.950906	0.798365	0.12	0	0.219145	0.0900921	0.12769	0.5	60	10	10	0.857143	51	19	19	0.728571	15	55	55	0.214286	0	70	70	0	20	1533
liver_rep_2_region_9.tif	cellpose_cyto3	0.582418	0.585663	0.736111	0.719242	53	0.746479	0.726027	73	71	0.722761	0.982118	0.832712	0.220339	0	0.252022	0.10234	0.145569	0.5	65	6	8	0.902778	53	18	20	0.736111	26	45	47	0.361111	0	71	73	0	20	1533
liver_rep_1_region_0.tif	cellpose_nuc	0.238411	0.30481	0.385027	0.690126	36	0.378947	0.391304	92	95	0.671827	0.75319	0.710186	0.0809249	0	0.250881	0.0940427	0.136804	0.5	51	44	41	0.545455	36	59	56	0.385027	14	81	78	0.149733	0	95	92	0	20	1533
liver_rep_1_region_1.tif	cellpose_nuc	0.393939	0.417397	0.565217	0.695464	39	0.629032	0.513158	76	62	0.700257	0.625028	0.660507	0.0697674	0	0.242442	0.0681518	0.106395	0.5	41	21	35	0.594203	39	23	37	0.565217	9	53	67	0.130435	0	62	76	0	20	1533
liver_rep_1_region_2.tif	cellpose_nuc	0.263636	0.341176	0.417266	0.655032	29	0.537037	0.341176	85	54	0.693872	0.547171	0.611851	0.0296296	0	0.197856	0.0472249	0.0762502	0.5	31	23	54	0.446043	29	25	56	0.417266	4	50	81	0.057554	0	54	85	0	20	1533
liver_rep_1_region_3.tif	cellpose_nuc	0.263889	0.317594	0.417582	0.646323	38	0.431818	0.404255	94	88	0.641362	0.691691	0.665577	0.0282486	0	0.21109	0.0717469	0.107094	0.5	47	41	47	0.516484	38	50	56	0.417582	5	83	89	0.0549451	0	88	94	0	20	1533
liver_rep_1_region_4.tif	cellpose_nuc	0.280992	0.338887	0.43871	0.663698	34	0.507463	0.386364	88	67	0.683716	0.586685	0.631495	0.0333333	0	0.232155	0.0630966	0.0992252	0.5	38	29	50	0.490323	34	33	54	0.43871	5	62	83	0.0645161	0	67	88	0	20	1533
liver_rep_1_region_5.tif	cellpose_nuc	0.264957	0.278475	0.418919	0.668484	31	0.402597	0.43662	71	77	0.615447	0.625443	0.620404	0.0422535	0	0.223818	0.079457	0.117279	0.5	37	40	34	0.5	31	46	40	0.418919	6	71	65	0.0810811	0	77	71	0	20	1533
liver_rep_1_region_6.tif	cellpose_nuc	0.3	0.340312	0.461538	0.656029	33	0.478261	0.445946	74	69	0.652795	0.667327	0.659981	0.028777	0	0.188249	0.0628954	0.0942884	0.5	38	31	36	0.531469	33	36	41	0.461538	4	65	70	0.0559441	0	69	74	0	20	1533
liver_rep_1_region_7.tif	cellpose_nuc	0.24	0.291905	0.387097	0.700238	30	0.38961	0.384615	78	77	0.642662	0.724163	0.680983	0.0544218	0	0.207182	0.0749075	0.110032	0.5	44	33	34	0.567742	30	47	48	0.387097	8	69	70	0.103226	0	77	78	0	20	1533
liver_rep_1_region_8.tif	cellpose_nuc	0.269841	0.318997	0.425	0.691175	34	0.472222	0.386364	88	72	0.702502	0.605107	0.650177	0.0457516	0	0.237178	0.0680053	0.105703	0.5	41	31	47	0.5125	34	38	54	0.425	7	65	81	0.0875	0	72	88	0	20	1533
liver_rep_1_region_9.tif	cellpose_nuc	0.268908	0.320806	0.423841	0.728213	32	0.432432	0.415584	77	74	0.701633	0.639864	0.669327	0.110294	0	0.254411	0.0810442	0.122929	0.5	38	36	39	0.503311	32	42	45	0.423841	15	59	62	0.198675	0	74	77	0	20	1533
liver_rep_2_region_0.tif	cellpose_nuc	0.206522	0.208059	0.342342	0.697222	19	0.395833	0.301587	63	48	0.699766	0.432708	0.534748	0.0571429	0	0.23801	0.0559085	0.0905474	0.5	23	25	40	0.414414	19	29	44	0.342342	6	42	57	0.108108	0	48	63	0	20	1533
liver_rep_2_region_1.tif	cellpose_nuc	0.247525	0.322624	0.396825	0.72553	25	0.490196	0.333333	75	51	0.743342	0.51053	0.605322	0.0677966	0	0.259907	0.0579086	0.0947144	0.5	28	23	47	0.444444	25	26	50	0.396825	8	43	67	0.126984	0	51	75	0	20	1533
liver_rep_2_region_2.tif	cellpose_nuc	0.247525	0.277532	0.396825	0.697265	25	0.520833	0.320513	78	48	0.715906	0.477974	0.573231	0.0588235	0	0.240296	0.0528925	0.0867009	0.5	31	17	47	0.492063	25	23	53	0.396825	7	41	71	0.111111	0	48	78	0	20	1533
liver_rep_2_region_3.tif	cellpose_nuc	0.195122	0.23521	0.326531	0.695719	24	0.369231	0.292683	82	65	0.653407	0.536671	0.589314	0.0352113	0	0.230371	0.0628494	0.0987563	0.5	33	32	49	0.44898	24	41	58	0.326531	5	60	77	0.0680272	0	65	82	0	20	1533
liver_rep_2_region_4.tif	cellpose_nuc	0.36	0.387174	0.529412	0.676375	45	0.517241	0.542169	83	87	0.714982	0.719956	0.71746	0.0691824	0.00591716	0.262769	0.0907819	0.134943	0.5	52	35	31	0.611765	45	42	38	0.529412	11	76	72	0.129412	1	86	82	0.0117647	20	1533
liver_rep_2_region_5.tif	cellpose_nuc	0.209524	0.240076	0.346457	0.673591	22	0.328358	0.366667	60	67	0.707633	0.605091	0.652357	0.0241935	0.00793651	0.19866	0.0642042	0.0970449	0.5	29	38	31	0.456693	22	45	38	0.346457	3	64	57	0.0472441	1	66	59	0.015748	20	1533
liver_rep_2_region_6.tif	cellpose_nuc	0.340206	0.366656	0.507692	0.705363	33	0.568966	0.458333	72	58	0.700523	0.592954	0.642266	0.12069	0	0.234586	0.0652102	0.102052	0.5	35	23	37	0.538462	33	25	39	0.507692	14	44	58	0.215385	0	58	72	0	20	1533
liver_rep_2_region_7.tif	cellpose_nuc	0.289157	0.312431	0.448598	0.665535	24	0.45283	0.444444	54	53	0.726281	0.563756	0.634781	0.038835	0	0.213234	0.0613775	0.0953185	0.5	29	24	25	0.542056	24	29	30	0.448598	4	49	50	0.0747664	0	53	54	0	20	1533
liver_rep_2_region_8.tif	cellpose_nuc	0.261682	0.317409	0.414815	0.690236	28	0.430769	0.4	70	65	0.725579	0.597443	0.655306	0.0465116	0	0.238574	0.0701077	0.10837	0.5	35	30	35	0.518519	28	37	42	0.414815	6	59	64	0.0888889	0	65	70	0	20	1533
liver_rep_2_region_9.tif	cellpose_nuc	0.263636	0.296667	0.417266	0.689552	29	0.439394	0.39726	73	66	0.765652	0.571452	0.654449	0.0451128	0	0.221408	0.0614167	0.0961595	0.5	34	32	39	0.489209	29	37	44	0.417266	6	60	67	0.0863309	0	66	73	0	20	1533
liver_rep_1_region_0.tif	stardist	0.106825	0.181447	0.193029	0.600872	36	0.128114	0.391304	92	281	0.642044	0.924306	0.757743	0.00539084	0	0.176156	0.132359	0.151148	0.5	73	208	19	0.391421	36	245	56	0.193029	2	279	90	0.0107239	0	281	92	0	20	1533
liver_rep_1_region_1.tif	stardist	0.236111	0.327922	0.382022	0.677464	34	0.333333	0.447368	76	102	0.677181	0.686269	0.681695	0.0348837	0	0.198208	0.0762	0.11008	0.5	44	58	32	0.494382	34	68	42	0.382022	6	96	70	0.0674157	0	102	76	0	20	1533
liver_rep_1_region_2.tif	stardist	0.119149	0.211011	0.212928	0.614773	28	0.157303	0.329412	85	178	0.626132	0.782924	0.695805	0.00381679	0	0.161317	0.0938181	0.118639	0.5	48	130	37	0.365019	28	150	57	0.212928	1	177	84	0.00760456	0	178	85	0	20	1533
liver_rep_1_region_3.tif	stardist	0.106529	0.181465	0.192547	0.604842	31	0.135965	0.329787	94	228	0.599031	0.890753	0.71633	0.00311526	0	0.180796	0.121997	0.145687	0.5	61	167	33	0.378882	31	197	63	0.192547	1	227	93	0.00621118	0	228	94	0	20	1533
liver_rep_1_region_4.tif	stardist	0.186747	0.253417	0.314721	0.628663	31	0.284404	0.352273	88	109	0.646418	0.677452	0.661571	0.00510204	0	0.190741	0.0749831	0.107648	0.5	42	67	46	0.426396	31	78	57	0.314721	1	108	87	0.0101523	0	109	88	0	20	1533
liver_rep_1_region_5.tif	stardist	0.110638	0.174333	0.199234	0.627009	26	0.136842	0.366197	71	190	0.599172	0.872505	0.710456	0.0155642	0	0.161716	0.112363	0.132596	0.5	53	137	18	0.40613	26	164	45	0.199234	4	186	67	0.0306513	0	190	71	0	20	1533
liver_rep_1_region_6.tif	stardist	0.0933852	0.170304	0.170819	0.60729	24	0.115942	0.324324	74	207	0.601127	0.90893	0.723658	0	0	0.157858	0.115531	0.133418	0.5	54	153	20	0.384342	24	183	50	0.170819	0	207	74	0	0	207	74	0	20	1533
liver_rep_1_region_7.tif	stardist	0.0924658	0.158227	0.169279	0.615479	27	0.112033	0.346154	78	241	0.583197	0.950762	0.722942	0.00630915	0	0.160027	0.129162	0.142948	0.5	65	176	13	0.407524	27	214	51	0.169279	2	239	76	0.0125392	0	241	78	0	20	1533
liver_rep_1_region_8.tif	stardist	0.0903226	0.138131	0.16568	0.611203	28	0.112	0.318182	88	250	0.666223	0.935313	0.778162	0	0	0.163587	0.11661	0.136161	0.5	70	180	18	0.414201	28	222	60	0.16568	0	250	88	0	0	250	88	0	20	1533
liver_rep_1_region_9.tif	stardist	0.114943	0.193921	0.206186	0.634741	30	0.140187	0.38961	77	214	0.673656	0.87269	0.760364	0.0139373	0	0.1661	0.111753	0.133612	0.5	59	155	18	0.405498	30	184	47	0.206186	4	210	73	0.0274914	0	214	77	0	20	1533
liver_rep_2_region_0.tif	stardist	0.0462185	0.0724668	0.0883534	0.583162	11	0.0591398	0.174603	63	186	0.652691	0.817696	0.725935	0	0	0.135416	0.0916014	0.10928	0.5	44	142	19	0.353414	11	175	52	0.0883534	0	186	63	0	0	186	63	0	20	1533
liver_rep_2_region_1.tif	stardist	0.1133	0.201635	0.20354	0.619992	23	0.152318	0.306667	75	151	0.685667	0.733774	0.708905	0.0134529	0	0.162305	0.0820398	0.108989	0.5	42	109	33	0.371681	23	128	52	0.20354	3	148	72	0.0265487	0	151	75	0	20	1533
liver_rep_2_region_2.tif	stardist	0.174312	0.227718	0.296875	0.707085	19	0.38	0.24359	78	50	0.66638	0.446748	0.534896	0.0491803	0	0.19202	0.0419031	0.0687938	0.5	26	24	52	0.40625	19	31	59	0.296875	6	44	72	0.09375	0	50	78	0	20	1533
liver_rep_2_region_3.tif	stardist	0.129032	0.191056	0.228571	0.622824	28	0.171779	0.341463	82	163	0.622217	0.777936	0.691417	0.0123967	0	0.166657	0.0903637	0.117187	0.5	49	114	33	0.4	28	135	54	0.228571	3	160	79	0.0244898	0	163	82	0	20	1533
liver_rep_2_region_4.tif	stardist	0.285714	0.354138	0.444444	0.689867	42	0.396226	0.506024	83	106	0.686804	0.750572	0.717273	0.0988372	0	0.234416	0.0946152	0.134816	0.5	51	55	32	0.539683	42	64	41	0.444444	17	89	66	0.179894	0	106	83	0	20	1533
liver_rep_2_region_5.tif	stardist	0.0599078	0.0967542	0.113043	0.593149	13	0.0764706	0.216667	60	170	0.667372	0.823916	0.737428	0	0	0.139771	0.0898998	0.109421	0.5	40	130	20	0.347826	13	157	47	0.113043	0	170	60	0	0	170	60	0	20	1533
liver_rep_2_region_6.tif	stardist	0.128713	0.221331	0.22807	0.631559	26	0.166667	0.361111	72	156	0.654458	0.808703	0.72345	0.00884956	0	0.170879	0.0959422	0.122887	0.5	49	107	23	0.429825	26	130	46	0.22807	2	154	70	0.0175439	0	156	72	0	20	1533
liver_rep_2_region_7.tif	stardist	0.0341463	0.0785223	0.0660377	0.621757	7	0.0443038	0.12963	54	158	0.66373	0.716357	0.68904	0.00473934	0	0.131938	0.0812868	0.100596	0.5	29	129	25	0.273585	7	151	47	0.0660377	1	157	53	0.00943396	0	158	54	0	20	1533
liver_rep_2_region_8.tif	stardist	0.0932642	0.176633	0.170616	0.677031	18	0.12766	0.257143	70	141	0.693057	0.741412	0.716419	0.0193237	0	0.166466	0.0852258	0.112735	0.5	43	98	27	0.407583	18	123	52	0.170616	4	137	66	0.0379147	0	141	70	0	20	1533
liver_rep_2_region_9.tif	stardist	0.0740741	0.127971	0.137931	0.610286	18	0.0957447	0.246575	73	188	0.707953	0.838183	0.767584	0	0	0.159724	0.0977724	0.121296	0.5	50	138	23	0.383142	18	170	55	0.137931	0	188	73	0	0	188	73	0	20	1533
